# Insights into rumen microbial biosynthetic gene cluster diversity through genome-resolved metagenomics

**DOI:** 10.1101/2020.05.19.105130

**Authors:** Christopher L. Anderson, Samodha C. Fernando

## Abstract

Ruminants are critical to global food security as they transform lignocellulosic biomass into high-quality protein products. The rumen microbes ferment feed to provide necessary energy and nutrients for the ruminant host. However, we still lack insight into the metabolic processes encoded by most rumen microbial populations. In this study, we implemented metagenomic binning approaches to recover 2,809 microbial genomes from cattle, sheep, moose, deer, and bison. By clustering genomes based on average nucleotide identity, we demonstrate approximately one-third of the metagenome-assembled genomes (MAGs) to represent species not present in current reference databases and rumen microbial genome collections. Combining these MAGs with other rumen genomic datasets permitted a phylogenomic characterization of the biosynthetic gene clusters (BGCs) from 8,160 rumen microbial genomes, including the identification of 5,346 diverse gene clusters for nonribosomal peptide biosynthesis. A subset of *Prevotella* and *Selenomonas* BGCs had higher expression in steers with lower feed efficiency. Moreover, the microdiversity of BGCs was fairly constant across types of BGCs and cattle breeds. The reconstructed genomes expand the genomic representation of rumen microbial lineages, improve the annotation of multi-omics data, and link microbial populations to the production of secondary metabolites that may constitute a source of natural products for manipulating rumen fermentation.

---

With the expected population growth and changes in food consumption patterns, ruminant agriculture is critical to meeting global demands for animal products^1^. The rumen microbial community is central to the conversion of indigestible plant biomass into food products via conversion of complex carbohydrates to volatile fatty acids (VFAs) that provides the ruminant animal with approximately 70% of its caloric requirements^2^. Consequently, rumen microbes are paramount to ruminant health and productivity. Advancing the understanding of the structure-function relationship of the rumen microbiome is critical to improving ruminant agriculture.

Recent investigations of the rumen microbiome have expanded rumen microbial genomic databases^3–5^; however, the genomic characterization of rumen microbes is far from complete. The Hungate1000 project provided high-quality reference genomes for hundreds of cultured rumen microbial strains^3^. Nevertheless, the majority of rumen microbial populations remain elusive to current culturing strategies. In a recent cultivation experiment with defined and undefined media, 23% of rumen microbial operational taxonomic units were recovered^6^. Metagenomic binning approaches have been employed to bypass the cultivation bottleneck and generate rumen microbial population genomes^4,5,7,8^. Stewart *et al*. reconstructed 4,941 metagenome-assembled genomes (MAGs) from cattle and highlighted the carbohydrate-active enzyme diversity residing in uncultivated taxa^4,5^. However, a notable fraction of metagenomic reads from previous studies did not map to genomes from Stewart *et al*. and the Hungate1000 collection^4,5^, suggesting many rumen microbial species are yet to be characterized. Increasing the number of reference genomes for rumen microbes by identifying MAGs across different ruminant species would enhance our understanding of structurefunction relationships within the rumen microbiome and improve metagenomic inference.

Secondary metabolites are involved in a broad range of functions, such as antimicrobial agents and mediating microbial interactions^9^. Given the evidence linking the transmission of antibiotic resistance from livestock to humans^10,11^, there is a need to reduce the use of antimicrobial feed additives by identifying alternatives^12,13^. Due to the intense competition for nutrient resources, the rumen microbiome may provide novel opportunities to develop alternatives using endogenous antimicrobial peptides and probiotic microbial species^14^. A previous analysis found 45.4% of 229 rumen genomes encoded at least one bacteriocin gene cluster^15^. Secondary metabolites also have ecological roles in intercellular communication^9,16^. Thus, gaining fundamental knowledge on secondary metabolism in the rumen is critical to reduce the use of antimicrobial feed additives and expand our understanding of host-microbe and microbe-microbe interactions.

Here, we used publicly available metagenomes from ruminants (cattle, deer, moose, bison, and sheep) in combination with new cattle rumen metagenomic datasets to reconstruct 2,809 MAGs. The MAGs expand the genomic representation of rumen microbial lineages and provide unique genomic insights into rumen microbial physiology. Moreover, we present a phylogenetic characterization of the secondary metabolite biosynthetic gene clusters (BGCs) of rumen microbial genomes and demonstrate the vast potential present within the rumen microbiome for the discovery of novel metabolites and probiotics to improve animal health and productivity.
