## Supplementary material for "Insights into rumen microbial biosynthetic gene cluster diversity through genome-resolved metagenomics": Characteristics and sources of rumen metagenomic datasets used for the reconstruction of MAGs.

### Sheet: Sheet1
Ruminant	QC Bases (Gbp)	Samples	Database	Accession	Publication DOI
Bison	52.3	8	NCBI BioProject	PRJNA214227	NA
Cattle	22.8005	16	NCBI BioProject	PRJNA627251	Current Study
Cattle	43.5252	27	NCBI BioProject	PRJNA627299	Current Study
Cattle	33.2629	23	NCBI BioProject	PRJNA627299	Current Study
Cattle	165.99	1	NCBI BioProject	PRJNA60251	https://doi.org/10.1126/science.1200387
Cattle	85.0916	8	NCBI BioProject	PRJEB10338	https://doi.org/10.1186/s12864-015-2032-0
Cattle	52.6541	64	MG-RAST	mgp4126	https://doi.org/10.1186/1471-2156-13-53
Cattle	12.4971	14	NCBI BioProject	PRJEB8939	https://doi.org/10.1038/ismej.2016.172
Cattle	60.5953	9	NCBI BioProject	PRJNA322715	https://doi.org/10.1007/s00203-016-1311-8
Cattle	4.81262	1	NCBI BioProject	PRJNA270714	https://doi.org/10.1128/genomeA.00723-15
Cattle	20.9247	2	NCBI BioProject	PRJNA291523	https://doi.org/10.1093/nar/gkv973
Cattle	124.977	16	NCBI BioProject	PRJNA214227	NA
Cattle	665.988	42	NCBI BioProject	PRJEB21624	https://doi.org/10.1038/s41467-018-03317-6
Cattle	73.0098	7	NCBI BioProject	PRJNA319009	https://doi.org/10.1016/j.scitotenv.2017.01.096
Cattle	46.7108	9	NCBI BioProject	PRJNA322715	https://doi.org/10.1007/s00203-016-1311-8
Cattle	12.3914	14	NCBI BioProject	PRJEB8939	https://doi.org/10.1038/ismej.2016.172
Cattle	762.734	82	NCBI BioProject	PRJEB23561	https://doi.org/10.1101/272690
Deer (White-tailed)	34.2423	4	NCBI BioProject	PRJNA214227	NA
Deer (Red)	28.6124	4	NCBI BioProject	PRJNA214227	NA
Moose	40.8752	3	NCBI BioProject	PRJNA301235	https://doi.org/10.1038/ismej.2016.150
Moose	67.93	6	NCBI BioProject	PRJEB12797	https://doi.org/10.1038/ismej.2017.108
Sheep	113.512	16	NCBI BioProject	PRJNA214227	https://doi.org/10.1093/dnares/dst044
Sheep	118.303	39	MG-RAST	mgp7948, mgp7949, mgp7950, mgp7957, mgp7958, mgp7959, mgp7960, mgp7961, mgp7962, mgp7963, mgp7964, mgp7965, mgp7966, mgp7967, mgp7968, mgp7969, mgp7970, mgp7974, mgp7975, mgp8090, mgp8091, mgp8092, mgp8093, mgp8094, mgp8095, mgp8096, mgp8097, mgp8098, mgp8099, mgp8108, mgp8109, mgp8110, mgp8111, mgp8112, mgp8113, mgp8114, mgp8115, mgp8116, mgp8117	https://doi.org/10.1371/journal.pone.0110505
Sheep	656.547	20	NCBI BioProject	PRJNA202380	https://doi.org/10.1101/gr.168245.113
